# High Throughput Repurposing Screen Reveals Compounds with Activity Against *Toxoplasma gondii* Bradyzoites

**DOI:** 10.1101/2024.07.01.601569

**Authors:** Taher Uddin, Jing Xia, Yong Fu, Case W. McNamara, Arnab K. Chatterjee, L. David Sibley

**Affiliations:** Department of Molecular Microbiology, Washington University School of Medicine, St. Louis, MO, USA; Calibr at Scripps Research, La Jolla, California, USA

**Keywords:** High throughput screening, toxoplasmosis, chronic infection

## Abstract

*Toxoplasma gondii* causes widespread chronic infections that are not cured by current treatments due to inability to affect semi-dormant bradyzoite stages within tissue cysts. To identify compounds to eliminate chronic infection, we developed a HTS using a recently characterized strain of *T. gondii* that undergoes efficient conversion to bradyzoites in intro. Stage-specific expression of luciferase was used to selectively monitor growth inhibition of bradyzoites by the Library of Pharmacological Active Compounds, consisting of 1,280 drug-like compounds. We identified 44 compounds with >50% inhibitory effects against bradyzoites, including new highly potent compounds, several of which have precedent for antimicrobial activity. Subsequent characterization of the compound Sanguinarine sulfate revealed potent and rapid killing against in vitro produced bradyzoites and bradyzoites harvested from chronically infected mice. These findings provide a platform for expanded screening and identify promising compounds for further preclinical development against *T. gondii* bradyzoites responsible for chronic infection.
