## Supplementary material for "High Throughput Repurposing Screen Reveals Compounds with Activity Against *Toxoplasma gondii* Bradyzoites": Table S1

### Sheet: Z prime
Table S1 HTS parameters for lines expressing luciferase.
Tachyzoite Tg68Fluc
Medium	Plate 1		Plate 2		Plate 3		Plate 4		Plate 5
D10	10µM BRD7929	0.1% DMSO	10µM BRD7929	0.1% DMSO	10µM BRD7929	0.1% DMSO	10µM BRD7929	0.1% DMSO	10µM BRD7929	0.1% DMSO
	80	10520	120	10360	80	4120	40	4160	80	10320
	80	10520	80	10000	40	4280	40	4080	120	11080
	80	10320	80	10320	120	5040	80	4040	160	10960
	40	10240	80	9760	120	4240	80	4360	80	12000
	80	10080	120	10600	80	4840	40	4360	160	9760
	80	10520	80	9280	80	4280	80	4240	40	10200
	120	10960	120	11080	80	4160	80	4160	160	10360
	40	9280	160	9560	80	3880	120	3760	160	10120
	80	10760	120	9480	40	3840	80	3960	160	9880
	80	10440	40	10400	80	3920	120	4080	120	11000
	160	10560	120	10240	80	3720	80	3640	120	10960
	120	10920	80	11160	40	3600	80	3720	80	10880
	160	10400	160	10560	40	3160	80	4040	120	9720
	120	10560	120	9880	120	3440	120	3280	240	10760
Average	94.2857	10434.3	105.714	10191.4	77.1429	4037.14	80	3991.43	128.571	10571.4
STDEV	37.1513	409.685	33.6759	566.811	29.2018	505.834	27.1746	299.817	50.0549	634.094
Z'		0.870357		0.821385		0.59467		0.749203		0.803459
CV		0.0392633		0.0556164		0.125295		0.0751152		0.0599818
Z' Average	0.767815
Z STDEV	0.106043
CV average	0.0710544
CV STDEV	0.0329019
Bradyzoite Tg68nLuc
Medium	Plate 1		Plate 2		Plate 3		Plate 4		Plate 5
Alkaline	10µM BRD7929	0.1% DMSO	10µM BRD7929	0.1% DMSO	10µM BRD7929	0.1% DMSO	10µM BRD7929	0.1% DMSO	10µM BRD7929	0.1% DMSO
	2661400	84507680	3448120	81924600	4080480	74976320	3769360	84280240	4428200	86816240
	3080160	71154840	4067760	80832760	3155560	84569800	3951160	77628720	4721920	85358320
	3086880	77875720	3343600	85784920	2674160	89834320	4031800	88246440	4278480	83271680
	2650400	92246360	3073600	85244360	3095880	75717040	3092120	94435120	4135480	92472920
	2806160	81573920	3000000	98341640	4056200	88450640	2797720	97681000	5038600	90512760
	4186760	93436280	3115480	95944000	3658320	98198720	2193200	93627440	3055520	101978440
	2878160	99721440	4049760	95856160	3792640	101000000	3437720	101419000	4267360	98735440
	3015040	105668640	3010840	100908160	3328280	104000000	2970560	103007000	4957160	100945480
	3684280	102874680	2702240	101459960	1974160	103000000	3055880	103410640	3440600	104862800
	3679840	102282600	2268040	90840960	2873680	96574720	2774680	103588160	3623160	107008520
	3013680	112436920	2726400	110424000	3664800	107000000	3420280	106438040	4842240	103499960
	3216800	87446840	2074120	102581480	2150920	95427480	2195600	105957880	3336360	102819920
	2807200	104955640	3134320	102967520	2601880	88809200	3334640	90426000	3757320	103051080
	2268120	99839160	2328880	96426000	2326160	87511160	2176840	97738600	3205560	102339160
Average	3073920	94001480	3.02451e+06	9.49669e+07	3.10237e+06	9.2505e+07	3.08583e+06	9.62774e+07	4.07771e+06	9.74052e+07
STDEV	495039	1.20353e+07	594618	8.85512e+06	695538	9.98575e+06	621293	8.67342e+06	677609	8.01242e+06
Z'		0.586582		0.691663		0.641578		0.700787		0.72066
CV		0.128033		0.0932443		0.107948		0.0900877		0.0822586
Z' Average	0.668254
Z STDEV	0.0541635
CV average	0.100314
CV STDEV	0.0180776
Bradyzoite Tg68nLuc
Medium	Plate 1		Plate 2		Plate 3		Plate 4		Plate 5
Glutamine	10µM BRD7929	0.1% DMSO	10µM BRD7929	0.1% DMSO	10µM BRD7929	0.1% DMSO	10µM BRD7929	0.1% DMSO	10µM BRD7929	0.1% DMSO
	3841320	75416480	3386800	74320320	6106680	68509560	3390760	66686040	3208440	68025400
	3748080	70787320	3084400	73275880	4198920	66077080	3026160	70000040	2473240	68320000
	2376280	72511800	2780040	75295440	4433800	58621320	2864360	62331160	2740960	61763320				4 Plate licates
	2867920	74217120	2315400	69284120	3272400	64472400	1991280	65298320	2218160	61785000				Tachyzoite
	2457000	70886640	2415960	73683880	4150720	63621200	2836040	68551640	2297800	67556600
	2384480	77940840	2417120	74202640	3388840	70520640	2638800	67741120	2506320	67278320
	2353320	75285400	2481840	70071160	3363400	67998360	2343520	63797520	2189960	62689160
	2595840	70566080	2379680	79094520	3320680	65647200	2394320	67730280	2631080	64633640
	2956560	75095240	2904000	72947680	3701440	72543720	2329760	64777120	2037360	72485520
	2750760	80471680	3272840	72404120	3958320	73238200	2693120	72242120	2923440	69679720
	2750000	78459280	3005520	77868680	4339320	72796040	2149960	73709960	2926760	68816080
	2525640	78318560	2221320	80794400	3546720	70365000	2802840	74909520	2512880	70622960
	2527880	80393240	2759400	79308080	4949320	80153080	2910320	77863640	2374160	76067160
	3607040	82051800	3144600	86188600	5248160	82004840	3377040	79215640	2936280	80091760
Average	2.83872e+06	75885820	2.75492e+06	7.56243e+07	4.14134e+06	6.97549e+07	2.69631e+06	6.96324e+07	2.56977e+06	6.85582e+07
STDEV	519463	3.83095e+06	385894	4.56292e+06	834319	6.28074e+06	421378	5.24601e+06	340585	5.22785e+06
Z'		0.821331		0.796259		0.674683		0.745994		0.746845
CV		0.0504831		0.0603368		0.0900402		0.0753386		0.0762542
Z' Average	0.757023
Z STDEV	0.0563029
CV average	0.0704906
CV STDEV	0.0153485
