## Supplementary material for "High Throughput Repurposing Screen Reveals Compounds with Activity Against *Toxoplasma gondii* Bradyzoites": Table S2

### Sheet: export_run_summary_details (6)
Table S2 HTS parameters for the LOPAC screen.
Tachyzoite Tg68Fluc
Replicate 1				Replicate 2
Medium	Plate ID	Plate Z'		Medium	Plate ID	Plate Z'
D10	W1030729_LOPAC-01	0.88		D10	W1030833_LOPAC-01	0.84
D10	W1030731_LOPAC-02	0.83		D10	W1030835_LOPAC-02	0.83
D10	W1030733_LOPAC-03	0.87		D10	W1030837_LOPAC-03	0.79
D10	W1030735_LOPAC-04	0.81		D10	W1030839_LOPAC-04	0.88
D10	W1030737_LOPAC-05	0.87		D10	W1030841_LOPAC-05	0.81
	Average Z'	0.852			Average Z'	0.83
	Z' Stved	0.0303315			Z' Stved	0.0339116
Bradyzoite Tg68nLuc
Replicate 1				Replicate 2
Medium	Plate ID	Plate Z'		Medium	Plate ID	Plate Z'
Alkaline	W1030783_LOPAC-01	0.59		Alkaline	W1030739_LOPAC-01	0.82
Alkaline	W1030785_LOPAC-02	0.69		Alkaline	W1030741_LOPAC-02	0.79
Alkaline	W1030787_LOPAC-03	0.65		Alkaline	W1030743_LOPAC-03	0.8
Alkaline	W1030789_LOPAC-04	0.7		Alkaline	W1030745_LOPAC-04	0.79
Alkaline	W1030791_LOPAC-05	0.72		Alkaline	W1030747_LOPAC-05	0.79
	Average Z'	0.67			Average Z'	0.798
	Z' Stved	0.0514782			Z' Stved	0.0130384
Bradyzoite Tg68nLuc
Replicate 1				Replicate 2
Medium	Plate ID	Plate Z'		Medium	Plate ID	Plate Z'
Glutamine	W1030773_LOPAC-01	0.83		Glutamine	W1030753_LOPAC-01	0.54
Glutamine	W1030775_LOPAC-02	0.8		Glutamine	W1030749_LOPAC-02	0.45
Glutamine	W1030777_LOPAC-03	0.69		Glutamine	W1030723_LOPAC-03	0.49
Glutamine	W1030779_LOPAC-04	0.75		Glutamine	W1030725_LOPAC-04	0.42
Glutamine	W1030781_LOPAC-05	0.75		Glutamine	W1030727_LOPAC-05	0.47
	Average Z'	0.764			Average Z'	0.474
	Z' Stved	0.0536656			Z' Stved	0.0450555
