## Supplementary material for "High Throughput Repurposing Screen Reveals Compounds with Activity Against *Toxoplasma gondii* Bradyzoites": Table S3

### Sheet: Final list
Table S3 Activity of Primary Hits in growth inhibition assays.
Calibr Initial ID	Structure ID	Name	FW	SMILES	Avg Tg68Fluc EC50 (Tachyzoite)	Stdev Tg68Fluc EC50 (Tachyzoite)	Average Tg68Fluc EC90 (Tachyzoite)	Stdev Tg68Fluc EC90 (Tachyzoite)	Average Tg68nLuc EC50 (Alkaline-Brady)	Stdev Tg68nLuc EC50 (Alkaline-Brady)	Average Tg68nLuc EC90 (Alkaline-Brady)	Stdev Tg68nLuc EC90 (Alkaline-Brady)	Average Tg68nLuc EC50 (Glutamine-Brady)	Stdev Tg68nLuc EC50 (Glutamine-Brady)	Average Tg68nLuc EC90 (Glutamine-Brady)	Stdev Tg68nLuc EC90 (Glutamine-Brady)
CBR-050-266-490-6	kAAC246	Diphenyleneiodonium Sulfate	314.55	c1ccc2c(c1)[I+]c1c2cccc1	0.0138481	0.00195887	0.284455	0.18744	0.272734	0.186315	0.459567	0.122476	0.0562066	0.0110243	0.111536	0.0580514
CBR-050-266-495-1	kAAF437	SANGUINARINE SULFATE	367.785	C[n+]1cc2c3OCOc3ccc2c2c1c1cc3OCOc3cc1cc2	0.342686	0.0115846	1.89918	0.888979	1.4521	0.0549002	1.60122	0.0212618	0.374809	0.12406	1.08293	0.264758
CBR-050-265-168-5	kAAE330	BREFELDIN A	280.364	O[C@@H]1C[C@@H]2[C@@H](C1)/C=C/CCC[C@@H](OC(=O)/C=C/[C@H]2O)C	0.0640411	0.0557867	0.0726938		0.389837	0.00257565	0.21521	0.00368371	0.16784	0.0666149	0.252051	0.158712
CBR-050-266-446-2	kAAD881	Emetine dihydrochloride hydrate	571.584	CC[C@H]1CN2CCc3c([C@@H]2C[C@@H]1C[C@H]1NCCc2c1cc(OC)c(c2)OC)cc(c(c3)OC)OC	0.0308418	0.00320202	0.172453	0.0817583	0.57495	0.277398	2.4957	1.38314	1.07603	0.46338	3.05282	0.565744
CBR-050-265-600-0	kAAD905	idarubicin hydrochloride	497.5	O[C@H]1[C@@H](N)C[C@@H](O[C@H]1C)O[C@H]1C[C@@](O)(Cc2c1c(O)c1c(c2O)C(=O)c2c(C1=O)cccc2)C(=O)C	0.187782	0.0166915	0.838788	0.397586	1.60378	0.318872	3.17708	0.0988231	1.31719	0.217307	1.9116	0.752985
CBR-050-265-842-6	kAAC974	T0070907	277.667	Clc1ccc(cc1C(=O)Nc1ccncc1)[N+](=O)[O-]	0.746027	0.271384	1.67959	0.773081	1.92085	0.079465	2.90791	0.634184	0.633776	0.155683	1.27766	0.0983345
CBR-050-265-537-0	kAAB998	5-Fluorouracil	130.078	Fc1c[nH]c(=O)[nH]c1=O	0.676707	0.528992	1.17723	0.654347	3.14912	0.349352	10.7657	9.52942	1.62049	0.0115599	30	0
CBR-050-265-815-3	sCMQ861	MS012	401.555	CCCCCCNc1nc(NC2CCN(CC2)C)c2c(n1)cc(c(c2)OC)OC	2.46283	0.462169	2.84108	0.96482	5.92989	6.09991	1.19231	1.37679	2.48146	0.773738	3.55747	0.124271
CBR-050-266-032-4	kAAD326	AURANOFIN; Auranofin	678.491	CCP(=[Au]S[C@@H]1O[C@H](COC(=O)C)[C@H]([C@@H]([C@H]1OC(=O)C)OC(=O)C)OC(=O)C)(CC)CC	2.75401	0.92685	6.11647	3.49109	0.949604	0.0776578	1.68553	0.523848	0.412383	0.0334222	1.45941	0.115766
CBR-050-265-610-2	kAAC826	JFD00244	478.548	O=C1c2c(NCCc3ccc(cc3)O)ccc(c2C(=O)c2c1cccc2)NCCc1ccc(cc1)O	3.89042	0.243385	10.3083	1.46469	0.94091	0.561471	437.946	609.689	3.96332	1.97565	11.9345	4.21467
CBR-050-265-111-8	kAAA268	IKK Inhibitor VII	483.641	O=C(c1ccc(cc1)Nc1nccc(n1)c1cc2c(s1)cccc2)N1CCC(CC1)N1CCCC1	2.58325	0.671021	4.26589	0.851736	3.43764	0.715087	12.2193	5.59744	1.60515	0.950457	14.985	0.568419
CBR-050-265-408-2	kCBE110	CYM 50358 hydrochloride	389.282	NCc1cc(C)c(c(c1)C)NC(=O)c1ccc(o1)c1cc(Cl)ccc1Cl	1.63323	1.82706	12998.6	18372.1	11.4685	0.754351	13253	18463.7	11.0204	0.403056	21.578	11.9105
CBR-050-266-468-8	sALY759	ELIVIR	164.299	SC(=S)N1CCCC1	4.47858	2.15983	4.50543	0.404498	621.539	836.562	30	0	33.9059	5.52372	22.1931	11.0406
CBR-050-266-160-1	kAAC608	AG-879	316.47	N#C/C(=C\c1cc(c(c(c1)C(C)(C)C)O)C(C)(C)C)/C(=S)N	2.6977	1.32324	16.2667	19.777	7.53835	0.86491	182.095	235.927	3.12664	0.544112	4.68768	0.367548
CBR-050-265-799-0	kAAE593	Piperlongumine	317.341	COc1cc(/C=C/C(=O)N2CCC=CC2=O)cc(c1OC)OC	3.92109	0.258463	8.98468	2.41284	6.70761	0.930544	15.5084	0.549629	3.36148	0.0372306	6.89213	4.18012
CBR-050-265-712-7	kAAC049	2,2-Dimethyl-3,4-dihydro-2H-benzo[h]chromene-5,6-dione; beta-Lapachone	242.274	O=C1C2=C(OC(CC2)(C)C)c2c(C1=O)cccc2	6.72569	2.90053	48.1485	10.3729	11.917	1.08242	4823.05	126.678	1.18881	0.901377	64.071	40.5322
CBR-050-266-034-6	kAAA276	Stattic	211.198	[O-][N+](=O)c1ccc2c(c1)S(=O)(=O)C=C2	4.34319	1.2389	133.867	175.801	5.35622	0.116065	9.66132	1.17428	1.48105	1.02098	4.02054	0.687261
CBR-050-266-013-1	kCPQ783	Adaphostin	393.483	Oc1ccc(c(c1)CNc1ccc(cc1)C(=O)O[C@]12C[C@H]3C[C@@H](C2)C[C@@H](C1)C3)O	6.57005	1.83131	11.6071	0.060488	7.16601	3.08194	1324.02	645.948	5.9552	3.47471	4.9971	1.18667
CBR-050-266-817-9	kAAE041	TEGASEROD MALEATE	417.466	CCCCCNC(=N)N/N=C/c1c[nH]c2c1cc(OC)cc2	5.54502	2.10431	5.84786	0.0596105	4.97707	0.572891	8.3412	1.46059	19.9287	14.243	20.791	13.0235
CBR-050-266-576-1	kAAD314	Lercanidipine Hydrochloride	648.199	COC(=O)C1=C(C)NC(=C(C1c1cccc(c1)[N+](=O)[O-])C(=O)OC(CN(CCC(c1ccccc1)c1ccccc1)C)(C)C)C	9.34165	3.03529	33.0698	25.3536	7.80171	0.0740174	17.3788	6.9695	4.82743	0.589863	6.02285	0.158141
CBR-050-266-755-2	kAAB885	SB-743921	553.529	NCCCN([C@@H](c1oc2cc(Cl)ccc2c(=O)c1Cc1ccccc1)C(C)C)C(=O)c1ccc(cc1)C	19.236	15.2226	8.21904	3.11526	6.6045	2.34891	8.93874	0.907171	4.04922	0.324737	7.24221	0.345827
CBR-050-266-750-7	kAAC861	Raloxifene	510.054	Oc1ccc2c(c1)sc(c2C(=O)c1ccc(cc1)OCCN1CCCCC1)c1ccc(cc1)O	10.0086	1.73059	55.7936	64.6559	7.38227	1.92054	11.5289	2.15691	8.6655	0.344861	10.8052	1.18933
CBR-050-265-933-8	kCPQ782	Parthenolide	248.322	C/C/1=C/CC[C@@]2(C)O[C@@H]2[C@@H]2[C@@H](CC1)C(=C)C(=O)O2	7.62188	1.85545	24.7174	11.3437	1.63736	2.31558	0.324675	0.398713	5.915	8.36508	1188.09	#DIV/0!
CBR-050-266-422-4	kAAB458	vanoxerine	523.493	Fc1ccc(cc1)C(c1ccc(cc1)F)OCCN1CCN(CC1)CCCc1ccccc1	9.44793	0.696199	44.8507	48.4646	12.8954	0.33505	49682.9	70219.8	7.83889	2.04569	11.0363	0.0385204
CBR-050-266-487-1	kAAA925	Calmidazolium chloride	687.706	Clc1ccc(cc1)C([n+]1ccn(c1)CC(c1ccc(cc1Cl)Cl)OCc1ccc(cc1Cl)Cl)c1ccc(cc1)Cl	7.75256	1.96462	19.2002	15.2733	5.21246	0.117422	8.78789	0.950562	2.70487	0.182708	7.55994	1.17731
CBR-050-265-424-2	kAAC709	cilnidipine	492.528	COCCOC(=O)C1=C(C)NC(=C(C1c1cccc(c1)[N+](=O)[O-])C(=O)OC/C=C/c1ccccc1)C	11.7706	0.138383	1522.71	2133	7.51146	3.17734	22.0167	15.8788	6.52903	2.80826	7.78652	0.68272
CBR-050-266-004-0	kAAB701	(E)-3-Tosylacrylonitrile; Bay 11-7082	207.254	N#C/C=C/S(=O)(=O)c1ccc(cc1)C	13.7793	1.13322	4982.93	6914.8	5.06557	0.266679	6.17394	1.65576	5.95727	3.40256	6.70985	3.40539
CBR-050-265-187-8	kAAF237	(E)-3-((4-(tert-Butyl)phenyl)sulfonyl)acrylonitrile; Bay 11-7085	249.335	N#C/C=C/S(=O)(=O)c1ccc(cc1)C(C)(C)C	15.0273	0.0322602	37.6007	10.749	9.65167	0.159747	11.4401	0.22151	6.1896	4.01471	7.24284	4.63428
CBR-050-265-671-5	sCMQ837	Nuciferine	295.382	COc1cc2CCN([C@H]3c2c(c1OC)c1ccccc1C3)C	21.4692	0.1371	801666	1.13367e+06	4.27054	4.85088	711166	#DIV/0!	24.9819	2.13371	21.6893	6.80535
CBR-050-266-155-4	kAAD709	Pifithrin-mu	181.216	NS(=O)(=O)C#Cc1ccccc1	228.273	288.734	47.7906	25.1597	19.5673	5.9866	40.7829	30.9763	8.66328	0.05232	9.52181	0.303054
CBR-050-265-273-5	kAAA003	Caffeic acid phenethyl ester	284.311	O=C(/C=C/c1ccc(c(c1)O)O)OCCc1ccccc1	24.4981	1.59971	15.1433	3.67438	22.2688	3.32038	42.6248	32.9303	8.63769	0.143503	9.13079	0.457279
CBR-050-266-588-5	kAAA922	Biperiden	347.929	OC(C1CC2CC1C=C2)(c1ccccc1)CCN1CCCCC1	26.9154	3.05991	1968.09	1568.3	306.877	338.565	105453	149082	34.0375	5.7099	156.592	202.809
CBR-050-264-445-3	kCLC845	Gardiquimod	313.405	CCNCc1nc2c(n1CC(O)(C)C)c1ccccc1nc2N	29.9916	0.029553	22.8177	10.1572	3525.11	4924.8	106.936	128.443	30	0	30	0
CBR-050-265-524-5	kAAB002	phenserine	337.423	O=C(Nc1ccccc1)Oc1ccc2c(c1)[C@]1(C)CCN([C@@H]1N2C)C	30	0	30	0	38.1634	11.5448	78.8198	89.6378	2.61139	0.31509	32.5865	4.09592
CBR-050-265-106-1	kCAS563	Allopurinol	136.114	O=c1[nH]cnc2c1cn[nH]2	30	0	30	0	30	0	30	0	30	0	30	0
CBR-050-265-427-5	sCMQ812	Brazilin	286.283	Oc1ccc2c(c1)OC[C@]1([C@@H]2c2cc(O)c(cc2C1)O)O	30.4493	1.93081	49.9127	0.441981	26.0976	3.70465	0.0678713	#DIV/0!	#DIV/0!	#DIV/0!	1.09881	#DIV/0!
Values in μM, average of two or more biological replicates
