## Supplementary material for "High Throughput Repurposing Screen Reveals Compounds with Activity Against *Toxoplasma gondii* Bradyzoites": Table S4

### Sheet: Sheet1
Table S4. Primers used in this study
Primer	Sequence 5'-3'	Use
pSAG1-eGFP::DHFR::pBAG1_fwd	GCTAGCTGACAGGCAGCGATGCCGTTCG	Amplify SAG1:EGFP,DHFR expression cassette for generating plasmid pSAG1:EGFP-DHFR-BAG1:nLuc_forward
pSAG1-eGFP::DHFR::pBAG1_rev	GAAGACCATTTTTGCCCTTTTTTGAATATCATACGGGAC	Amplify SAG1:EGFP,DHFR expression cassette for generating plasmid pSAG1:EGFP-DHFR-BAG1:nLuc_reverse
nLuc_fwd	AAAGGGCAAAAATGGTCTTCACACTCGAAGATTTC	Amplify BAG1:nLuc expression cassette for generating plasmid pSAG1:EGFP-DHFR-BAG1:nLuc_forward
nLuc_rev	ATCGCTGCCTGTCAGCTAGCCGCCAGAATG	Amplify BAG1:nLuc expression cassette for generating plasmid pSAG1:EGFP-DHFR-BAG1:nLuc_reverse
